# Broad diversity of human gut bacteria with traceable strain identifiers to facilitate bulk deposition

**DOI:** 10.1101/2024.06.20.599854

**Authors:** Thomas C. A. Hitch, Johannes M. Masson, Charlie Pauvert, Johanna Bosch, Selina Nüchtern, Nicole Treichel, Marko Baloh, Soheila Razavi, Afrizal Afrizal, Ntana Kousetzi, Andrea M. Aguirre, David Wylensek, Amy Coates, Susan A. V. Jennings, Atscharah Panyot, Alina Viehof, Matthias A. Schmitz, Maximilian Stuhrmann, Evelyn C. Deis, Kevin Bisdorf, Maria D. Chiotelli, Artur Lissin, Isabel Schober, Julius Witte, Thorsten Cramer, Thomas Riedel, Marie Wende, Katrin A. Winter, Lena Amend, Alessandra Riva, Stefanie Trinh, Laura Mitchell, Jonathan Hartman, David Berry, Jochen Seitz, Lukas C. Bossert, Marianne Grognot, Thorsten Allers, Till Strowig, Michael Pester, Birte Abt, Lorenz C. Reimer, Jörg Overmann, Thomas Clavel

**Affiliations:** Functional Microbiome Research Group, Institute of Medical Microbiology, University Hospital of RWTH Aachen, Germany; Biophysics of Host-Microbe Interactions Research Group, Institute of Medical Microbiology, University Hospital of RWTH Aachen, Germany; Leibniz Institute DSMZ-German Collection of Microorganisms and Cell Cultures, Braunschweig, Germany; Molecular Tumor Biology Research Group, Department of General, Visceral, Children and Transplantation Surgery, University Hospital of RWTH Aachen, Germany; German Centre for Infection Research (DZIF), Partner Site Hannover-Braunschweig, Braunschweig, Germany; Department of Microbial Immune Regulation, Helmholtz Centre for Infection Research, Braunschweig, Germany; University of Vienna, Center for Microbiology and Environmental Systems Science, Department of Microbiology and Ecosystem Science, Vienna, Austria; Chair of Nutrition and Immunology, School of Life Sciences, Technical University Munich, Freising-Weihenstephan, Germany; Institute of Neuroanatomy, University Hospital of RWTH Aachen, Germany; School of Life Sciences, University of Nottingham, Nottingham, United Kingdom; IT centre, RWTH Aachen, Germany; Clinic for Child and Adolescent Psychiatry, Psychosomatic Medicine and Psychotherapy, LVR-University Hospital Essen, University of Duisburg-Essen, Germany; Centre for Individualised Infection Medicine (CiiM), a joint venture between the Helmholtz-Centre for Infection Research (HZI) and the Hannover Medical School (MHH), Hannover, Germany; Technical University Braunschweig, Braunschweig, Germany

## Abstract

Numerous bacteria in the human gut microbiome remain unknown and/or have yet to be cultured. While collections of human gut bacteria have been published, few strains have been made publicly available. A major hurdle in making strains publicly available is their deposition to public culture collections. We propose a framework for the bulk-deposition of strains to culture collections, which removes many of the barriers previously identified (www.dsmz.de/bulk-deposit). Using this bulk-deposition system we have created a publicly available collection of human gut isolates. The Human intestinal Bacteria Collection (HiBC) (www.hibc.rwth-aachen.de) contains 340 strains representing 198 species within 29 families and 7 phyla, of which 29 previously unknown species are taxonomically described and named. These included two butyrate-producing species of *Faecalibacterium* and new dominant species associated with health and inflammatory bowel disease, *Ruminococcoides intestinale* and *Blautia intestinihominis*, respectively. Plasmids were prolific within the HiBC isolates, with almost half (46%) of strains containing plasmids, with a maximum of six within a strain. This included a broadly occurring plasmid (pBAC) that exists in three diverse forms across *Bacteroidales* species. Megaplasmids were identified within two strains, the pMMCAT megaplasmid is globally present within multiple *Bacteroidales* species. This collection of easily searchable and publicly available gut bacterial isolates will facilitate functional studies of the gut microbiome.
