## Supplementary Table 3 for "Broad diversity of human gut bacteria with traceable strain identifiers to facilitate bulk deposition"

### Sheet: HiBC
Comparison phyla	P-value	Adj. P-value
('Fusobacteriota', 'Bacillota')	0.66862	0.780057
('Fusobacteriota', 'Desulfobacterota')	1	1
('Fusobacteriota', 'Verrucomicrobiota')	0.317311	0.444235
('Fusobacteriota', 'Bacteroidota')	0.154038	0.248831
('Fusobacteriota', 'Pseudomonadota')	0.174844	0.262267
('Fusobacteriota', 'Actinomycetota')	0.13383	0.248831
('Bacillota', 'Desulfobacterota')	0.768153	0.849011
('Bacillota', 'Verrucomicrobiota')	0.443382	0.562599
('Bacillota', 'Bacteroidota')	5.65089e-26	1.18669e-24
('Bacillota', 'Pseudomonadota')	3.06788e-09	1.28851e-08
('Bacillota', 'Actinomycetota')	6.87778e-14	4.81445e-13
('Desulfobacterota', 'Verrucomicrobiota')	1	1
('Desulfobacterota', 'Bacteroidota')	0.0675767	0.177389
('Desulfobacterota', 'Pseudomonadota')	0.0367139	0.110142
('Desulfobacterota', 'Actinomycetota')	0.0282518	0.0988813
('Verrucomicrobiota', 'Bacteroidota')	0.100605	0.21127
('Verrucomicrobiota', 'Pseudomonadota')	0.0972544	0.21127
('Verrucomicrobiota', 'Actinomycetota')	0.15199	0.248831
('Bacteroidota', 'Pseudomonadota')	0.455438	0.562599
('Bacteroidota', 'Actinomycetota')	1.43553e-22	1.50731e-21
('Pseudomonadota', 'Actinomycetota')	2.96718e-11	1.55777e-10

### Sheet: UHGG isolates
Comparison phyla	P-value	Adj. P-value
('Synergistota', 'Candidatus Halobacterota')	0.121335	0.202225
('Synergistota', 'Actinomycetota')	1	1
('Synergistota', 'Pseudomonadota')	0.205604	0.305627
('Synergistota', 'Desulfobacterota')	0.354539	0.454466
('Synergistota', 'Candidatus Poseidoniota')	0.248213	0.341293
('Synergistota', 'Fusobacteriota')	0.865135	0.897781
('Synergistota', 'Methanobacteriota')	0.0640775	0.117475
('Synergistota', 'Bacteroidota')	0.0506421	0.0994755
('Synergistota', 'Verrucomicrobiota')	0.698535	0.800405
('Synergistota', 'Bacillota')	0.436338	0.545423
('Candidatus Halobacterota', 'Actinomycetota')	0.0369439	0.0812766
('Candidatus Halobacterota', 'Pseudomonadota')	0.541506	0.647453
('Candidatus Halobacterota', 'Desulfobacterota')	0.643429	0.752949
('Candidatus Halobacterota', 'Candidatus Poseidoniota')	0.0832645	0.147727
('Candidatus Halobacterota', 'Fusobacteriota')	0.0415401	0.0846187
('Candidatus Halobacterota', 'Methanobacteriota')	0.0640775	0.117475
('Candidatus Halobacterota', 'Bacteroidota')	0.486352	0.59443
('Candidatus Halobacterota', 'Verrucomicrobiota')	0.245278	0.341293
('Candidatus Halobacterota', 'Bacillota')	0.355309	0.454466
('Actinomycetota', 'Pseudomonadota')	3.45826e-12	4.7551e-11
('Actinomycetota', 'Desulfobacterota')	0.0197035	0.0637467
('Actinomycetota', 'Candidatus Poseidoniota')	0.125125	0.202408
('Actinomycetota', 'Fusobacteriota')	0.864488	0.897781
('Actinomycetota', 'Methanobacteriota')	0.00213384	0.0130401
('Actinomycetota', 'Bacteroidota')	9.83351e-24	5.40843e-22
('Actinomycetota', 'Verrucomicrobiota')	0.0116655	0.0427737
('Actinomycetota', 'Bacillota')	2.96517e-12	4.7551e-11
('Pseudomonadota', 'Desulfobacterota')	0.325177	0.436213
('Pseudomonadota', 'Candidatus Poseidoniota')	0.0399083	0.0844215
('Pseudomonadota', 'Fusobacteriota')	0.00152229	0.0104657
('Pseudomonadota', 'Methanobacteriota')	0.00943831	0.0370791
('Pseudomonadota', 'Bacteroidota')	0.142117	0.223327
('Pseudomonadota', 'Verrucomicrobiota')	0.245201	0.341293
('Pseudomonadota', 'Bacillota')	4.6491e-07	4.26168e-06
('Desulfobacterota', 'Candidatus Poseidoniota')	0.0338949	0.0776757
('Desulfobacterota', 'Fusobacteriota')	0.0314504	0.0752076
('Desulfobacterota', 'Methanobacteriota')	0.0209213	0.0639263
('Desulfobacterota', 'Bacteroidota')	0.0992725	0.170625
('Desulfobacterota', 'Verrucomicrobiota')	0.806496	0.869751
('Desulfobacterota', 'Bacillota')	0.749505	0.824456
('Candidatus Poseidoniota', 'Fusobacteriota')	0.201222	0.305627
('Candidatus Poseidoniota', 'Methanobacteriota')	0.723674	0.812287
('Candidatus Poseidoniota', 'Bacteroidota')	0.00410156	0.0190774
('Candidatus Poseidoniota', 'Verrucomicrobiota')	0.0253473	0.0666147
('Candidatus Poseidoniota', 'Bacillota')	0.0222699	0.0644656
('Fusobacteriota', 'Methanobacteriota')	0.0092079	0.0370791
('Fusobacteriota', 'Bacteroidota')	2.54924e-07	2.80416e-06
('Fusobacteriota', 'Verrucomicrobiota')	0.0265625	0.0666147
('Fusobacteriota', 'Bacillota')	0.00416233	0.0190774
('Methanobacteriota', 'Bacteroidota')	0.000747034	0.00586955
('Methanobacteriota', 'Verrucomicrobiota')	0.0143059	0.0491765
('Methanobacteriota', 'Bacillota')	0.00269399	0.0148169
('Bacteroidota', 'Verrucomicrobiota')	0.0266459	0.0666147
('Bacteroidota', 'Bacillota')	1.94664e-13	5.35325e-12
('Verrucomicrobiota', 'Bacillota')	0.98042	0.998576

### Sheet: UHGG all
Comparison phyla	P-value	Adj. P-value
('Synergistota', 'Candidatus Halobacterota')	0.405381	0.501198
('Synergistota', 'Actinomycetota')	0.0816578	0.135432
('Synergistota', 'Pseudomonadota')	0.267554	0.363873
('Synergistota', 'Elusimicrobiota')	0.00146272	0.00397859
('Synergistota', 'Desulfobacterota')	0.0650489	0.109218
('Synergistota', 'Fibrobacterota')	0.384088	0.483667
('Synergistota', 'Candidatus Poseidoniota')	0.0140193	0.0280386
('Synergistota', 'Candidatus Eremiobacterota')	0.440401	0.534772
('Synergistota', 'Fusobacteriota')	0.759982	0.813838
('Synergistota', 'Methanobacteriota')	0.0135436	0.0274915
('Synergistota', 'Candidatus Patescibacteria')	0.000169439	0.000576093
('Synergistota', 'Candidatus Cyanobacteria')	0.0274545	0.0497842
('Synergistota', 'Spirochaetota')	0.247677	0.343715
('Synergistota', 'Bacteroidota')	0.0478615	0.0845346
('Synergistota', 'Verrucomicrobiota')	0.10302	0.164439
('Synergistota', 'Bacillota')	0.62246	0.711383
('Candidatus Halobacterota', 'Actinomycetota')	0.322025	0.425198
('Candidatus Halobacterota', 'Pseudomonadota')	0.633082	0.717493
('Candidatus Halobacterota', 'Elusimicrobiota')	0.438578	0.534772
('Candidatus Halobacterota', 'Desulfobacterota')	0.604126	0.699466
('Candidatus Halobacterota', 'Fibrobacterota')	0.654721	0.729853
('Candidatus Halobacterota', 'Candidatus Poseidoniota')	0.256839	0.35283
('Candidatus Halobacterota', 'Candidatus Eremiobacterota')	0.4795	0.567061
('Candidatus Halobacterota', 'Fusobacteriota')	0.371751	0.476964
('Candidatus Halobacterota', 'Methanobacteriota')	0.391805	0.488857
('Candidatus Halobacterota', 'Candidatus Patescibacteria')	0.0101979	0.0213371
('Candidatus Halobacterota', 'Candidatus Cyanobacteria')	0.332201	0.434417
('Candidatus Halobacterota', 'Spirochaetota')	0.363406	0.470698
('Candidatus Halobacterota', 'Bacteroidota')	0.772722	0.814653
('Candidatus Halobacterota', 'Verrucomicrobiota')	0.791148	0.821344
('Candidatus Halobacterota', 'Bacillota')	0.473795	0.565229
('Actinomycetota', 'Pseudomonadota')	1.02046e-22	3.46957e-21
('Actinomycetota', 'Elusimicrobiota')	0.000426434	0.00126076
('Actinomycetota', 'Desulfobacterota')	1.44859e-10	2.34868e-09
('Actinomycetota', 'Fibrobacterota')	0.105094	0.164439
('Actinomycetota', 'Candidatus Poseidoniota')	0.000208075	0.000673766
('Actinomycetota', 'Candidatus Eremiobacterota')	0.828899	0.854017
('Actinomycetota', 'Fusobacteriota')	0.0155653	0.0306793
('Actinomycetota', 'Methanobacteriota')	0.00219648	0.0054313
('Actinomycetota', 'Candidatus Patescibacteria')	1.22957e-08	1.3609e-07
('Actinomycetota', 'Candidatus Cyanobacteria')	0.00257369	0.00603487
('Actinomycetota', 'Spirochaetota')	3.80887e-07	2.72635e-06
('Actinomycetota', 'Bacteroidota')	6.63506e-102	9.02368e-100
('Actinomycetota', 'Verrucomicrobiota')	3.97017e-16	8.99905e-15
('Actinomycetota', 'Bacillota')	1.55428e-10	2.34868e-09
('Pseudomonadota', 'Elusimicrobiota')	0.000354326	0.00107085
('Pseudomonadota', 'Desulfobacterota')	0.992211	0.992211
('Pseudomonadota', 'Fibrobacterota')	0.875195	0.894936
('Pseudomonadota', 'Candidatus Poseidoniota')	3.80039e-05	0.000152015
('Pseudomonadota', 'Candidatus Eremiobacterota')	0.187841	0.27177
('Pseudomonadota', 'Fusobacteriota')	0.0101025	0.0213371
('Pseudomonadota', 'Methanobacteriota')	0.000716466	0.00207318
('Pseudomonadota', 'Candidatus Patescibacteria')	1.68806e-08	1.53051e-07
('Pseudomonadota', 'Candidatus Cyanobacteria')	4.57513e-07	3.11109e-06
('Pseudomonadota', 'Spirochaetota')	0.638407	0.717548
('Pseudomonadota', 'Bacteroidota')	0.320519	0.425198
('Pseudomonadota', 'Verrucomicrobiota')	0.705865	0.764918
('Pseudomonadota', 'Bacillota')	3.41506e-18	9.28895e-17
('Elusimicrobiota', 'Desulfobacterota')	0.000156353	0.00054523
('Elusimicrobiota', 'Fibrobacterota')	0.133614	0.201906
('Elusimicrobiota', 'Candidatus Poseidoniota')	0.0832645	0.136433
('Elusimicrobiota', 'Candidatus Eremiobacterota')	0.0105152	0.0216678
('Elusimicrobiota', 'Fusobacteriota')	0.00281058	0.00647862
('Elusimicrobiota', 'Methanobacteriota')	0.00489131	0.0107293
('Elusimicrobiota', 'Candidatus Patescibacteria')	0.000911119	0.0025815
('Elusimicrobiota', 'Candidatus Cyanobacteria')	0.000137867	0.00049342
('Elusimicrobiota', 'Spirochaetota')	0.00028693	0.000907498
('Elusimicrobiota', 'Bacteroidota')	4.43159e-05	0.000172199
('Elusimicrobiota', 'Verrucomicrobiota')	0.000335959	0.00103842
('Elusimicrobiota', 'Bacillota')	0.00296998	0.00673194
('Desulfobacterota', 'Fibrobacterota')	0.664805	0.735069
('Desulfobacterota', 'Candidatus Poseidoniota')	4.40474e-06	2.30402e-05
('Desulfobacterota', 'Candidatus Eremiobacterota')	0.0251448	0.046212
('Desulfobacterota', 'Fusobacteriota')	0.00112094	0.00311117
('Desulfobacterota', 'Methanobacteriota')	1.73156e-05	7.94281e-05
('Desulfobacterota', 'Candidatus Patescibacteria')	1.755e-06	1.03774e-05
('Desulfobacterota', 'Candidatus Cyanobacteria')	6.19658e-10	8.42735e-09
('Desulfobacterota', 'Spirochaetota')	0.0536389	0.0923404
('Desulfobacterota', 'Bacteroidota')	0.885881	0.899103
('Desulfobacterota', 'Verrucomicrobiota')	0.780007	0.816007
('Desulfobacterota', 'Bacillota')	0.000201139	0.000667193
('Fibrobacterota', 'Candidatus Poseidoniota')	0.105193	0.164439
('Fibrobacterota', 'Candidatus Eremiobacterota')	0.157299	0.235085
('Fibrobacterota', 'Fusobacteriota')	0.228869	0.320888
('Fibrobacterota', 'Methanobacteriota')	0.111103	0.169775
('Fibrobacterota', 'Candidatus Patescibacteria')	0.111103	0.169775
('Fibrobacterota', 'Candidatus Cyanobacteria')	0.0881579	0.142732
('Fibrobacterota', 'Spirochaetota')	0.193373	0.273945
('Fibrobacterota', 'Bacteroidota')	0.708674	0.764918
('Fibrobacterota', 'Verrucomicrobiota')	0.679116	0.744837
('Fibrobacterota', 'Bacillota')	0.289561	0.389905
('Candidatus Poseidoniota', 'Candidatus Eremiobacterota')	0.167407	0.247471
('Candidatus Poseidoniota', 'Fusobacteriota')	0.001552	0.00413866
('Candidatus Poseidoniota', 'Methanobacteriota')	0.547045	0.641363
('Candidatus Poseidoniota', 'Candidatus Patescibacteria')	2.49384e-05	0.000102776
('Candidatus Poseidoniota', 'Candidatus Cyanobacteria')	0.000103217	0.000379394
('Candidatus Poseidoniota', 'Spirochaetota')	2.38511e-05	0.000101367
('Candidatus Poseidoniota', 'Bacteroidota')	3.60062e-08	3.06053e-07
('Candidatus Poseidoniota', 'Verrucomicrobiota')	2.97724e-06	1.61962e-05
('Candidatus Poseidoniota', 'Bacillota')	0.00174443	0.00447628
('Candidatus Eremiobacterota', 'Fusobacteriota')	0.458902	0.552307
('Candidatus Eremiobacterota', 'Methanobacteriota')	0.191695	0.273945
('Candidatus Eremiobacterota', 'Candidatus Patescibacteria')	0.0040752	0.00908569
('Candidatus Eremiobacterota', 'Candidatus Cyanobacteria')	0.770982	0.814653
('Candidatus Eremiobacterota', 'Spirochaetota')	0.0231409	0.0433949
('Candidatus Eremiobacterota', 'Bacteroidota')	0.0197232	0.0377797
('Candidatus Eremiobacterota', 'Verrucomicrobiota')	0.0380064	0.0680114
('Candidatus Eremiobacterota', 'Bacillota')	0.60689	0.699466
('Fusobacteriota', 'Methanobacteriota')	0.00563422	0.0121628
('Fusobacteriota', 'Candidatus Patescibacteria')	7.14927e-07	4.59325e-06
('Fusobacteriota', 'Candidatus Cyanobacteria')	0.00201477	0.00507425
('Fusobacteriota', 'Spirochaetota')	0.0515127	0.089817
('Fusobacteriota', 'Bacteroidota')	5.88183e-06	2.9627e-05
('Fusobacteriota', 'Verrucomicrobiota')	0.00173078	0.00447628
('Fusobacteriota', 'Bacillota')	0.898379	0.905034
('Methanobacteriota', 'Candidatus Patescibacteria')	7.10526e-05	0.000268421
('Methanobacteriota', 'Candidatus Cyanobacteria')	0.00243462	0.00580891
('Methanobacteriota', 'Spirochaetota')	1.85114e-05	8.12112e-05
('Methanobacteriota', 'Bacteroidota')	7.43026e-07	4.59325e-06
('Methanobacteriota', 'Verrucomicrobiota')	1.75209e-05	7.94281e-05
('Methanobacteriota', 'Bacillota')	0.0161107	0.0313007
('Candidatus Patescibacteria', 'Candidatus Cyanobacteria')	1.40206e-07	1.05933e-06
('Candidatus Patescibacteria', 'Spirochaetota')	6.88183e-06	3.3426e-05
('Candidatus Patescibacteria', 'Bacteroidota')	1.30086e-08	1.3609e-07
('Candidatus Patescibacteria', 'Verrucomicrobiota')	1.26235e-07	1.00988e-06
('Candidatus Patescibacteria', 'Bacillota')	1.25677e-08	1.3609e-07
('Candidatus Cyanobacteria', 'Spirochaetota')	1.66673e-08	1.53051e-07
('Candidatus Cyanobacteria', 'Bacteroidota')	8.14886e-24	3.69415e-22
('Candidatus Cyanobacteria', 'Verrucomicrobiota')	4.32343e-12	8.39981e-11
('Candidatus Cyanobacteria', 'Bacillota')	0.00224525	0.00545274
('Spirochaetota', 'Bacteroidota')	0.0232929	0.0433949
('Spirochaetota', 'Verrucomicrobiota')	0.176947	0.258762
('Spirochaetota', 'Bacillota')	0.0546425	0.0928922
('Bacteroidota', 'Verrucomicrobiota')	0.378631	0.48125
('Bacteroidota', 'Bacillota')	3.90794e-54	2.6574e-52
('Verrucomicrobiota', 'Bacillota')	2.35819e-06	1.33631e-05
