## Supplementary Table 4 for "Broad diversity of human gut bacteria with traceable strain identifiers to facilitate bulk deposition"

### Sheet: Sheet1
Comparison phyla	P-value	Adj. P-value
('Bacillota', 'Desulfobacterota')	0.0510283	0.119066
('Bacillota', 'Fusobacteriota')	0.543703	0.543703
('Bacillota', 'Verrucomicrobiota')	0.0887149	0.169365
('Bacillota', 'Actinomycetota')	3.21486e-08	1.6878e-07
('Bacillota', 'Bacteroidota')	4.25933e-34	8.9446e-33
('Bacillota', 'Pseudomonadota')	0.0200053	0.0600158
('Desulfobacterota', 'Fusobacteriota')	0.220671	0.272594
('Desulfobacterota', 'Verrucomicrobiota')	0.220671	0.272594
('Desulfobacterota', 'Actinomycetota')	0.0499293	0.119066
('Desulfobacterota', 'Bacteroidota')	0.0195149	0.0600158
('Desulfobacterota', 'Pseudomonadota')	0.0601028	0.126216
('Fusobacteriota', 'Verrucomicrobiota')	0.317311	0.333176
('Fusobacteriota', 'Actinomycetota')	0.238185	0.277882
('Fusobacteriota', 'Bacteroidota')	0.125111	0.202102
('Fusobacteriota', 'Pseudomonadota')	0.174844	0.244782
('Verrucomicrobiota', 'Actinomycetota')	0.140369	0.210553
('Verrucomicrobiota', 'Bacteroidota')	0.255655	0.282566
('Verrucomicrobiota', 'Pseudomonadota')	0.0972544	0.170195
('Actinomycetota', 'Bacteroidota')	1.01167e-15	1.06225e-14
('Actinomycetota', 'Pseudomonadota')	0.00463179	0.0194535
('Bacteroidota', 'Pseudomonadota')	1.20737e-10	8.45158e-10
